# Chromatin stability safeguards mitochondrial homeostasis and prevents mTORC1 hyperactivation

**DOI:** 10.64898/2025.12.09.693285

**Authors:** Vinoth Sigamani, Mohd Yousuf, Daniel L. Johnson, Brian D. Strahl, R. Nicholas Laribee

**Affiliations:** Department of Pathology and Laboratory Medicine, College of Medicine and the Center for Cancer Research, University of Tennessee Health Science Center, Memphis, TN, United States of America; Molecular Bioinformatics Core and the University of Tennessee Health Science Center Office of Research, University of Tennessee Health Science Center, Memphis, TN, United States of America; Department of Biochemistry and Biophysics, and the Lineberger Comprehensive Cancer Center, University of North Carolina at Chapel Hill, Chapel Hill, NC, United States of America

**Keywords:** Histone stability, metabolic stress, Set2, mTORC1, chromatin, ROS, mitochondrial homeostasis

## Abstract

Cells dynamically regulate chromatin in response to nutrient flux which promotes the transcriptional changes necessary for adaptation. The mechanistic target of rapamycin complex 1 (mTORC1) kinase integrates nutrient signaling with chromatin regulation, yet whether chromatin stability feeds back to mTORC1 activation and stress adaption remains unknown. We previously identified histone H3 at lysine 37 (H3K37) as essential for the response to mTORC1 stress such that mutation of H3K37 to alanine (H3K37A) causes cell death upon mTORC1 inhibition. Herein, we show that H3K37-dependent chromatin stability prevents proteasome-mediated histone degradation, restricts mTORC1 signaling, and safeguards mitochondrial homeostasis during mTORC1 stress. Genetic interaction analyses reveal that H3K37A combined with mutants that destabilize chromatin, including loss of the Set2 H3K36 methyltransferase, Rpd3S histone deacetylase, or multiple histone deposition pathways, causes synthetic lethality when mTORC1 is inhibited. Transcriptome analysis indicates that H3K37A misregulates the mitochondrial transcriptome during mTORC1 stress, which increases mitochondrial reactive oxygen species (ROS) and triggers lethal mitochondrial retrograde signaling. Inactivation of retrograde signaling, or ROS neutralization, rescues viability of H3K37A and chromatin stability mutants during mTORC1 stress. These findings establish chromatin stability as a key safeguard that restrains mTORC1 activity and prevents toxic mitochondrial stress during metabolic adaptation.
