## Supplementary Table S2 for "Chromatin stability safeguards mitochondrial homeostasis and prevents mTORC1 hyperactivation"

### Sheet: H3WT vs H3K37A
#term ID	term description	observed gene count	background gene count	strength	signal	false discovery rate	matching proteins in your network (IDs)	matching proteins in your network (labels)
GO:0009277	Fungal-type cell wall	21	131	0.47	0.34	0.0296	4932.YAL018C,4932.YAR071W,4932.YBR067C,4932.YBR093C,4932.YCR089W,4932.YDL024C,4932.YDR218C,4932.YFL020C,4932.YGL032C,4932.YGR059W,4932.YIL015W,4932.YJL078C,4932.YKL163W,4932.YKR102W,4932.YLR042C,4932.YLR121C,4932.YLR194C,4932.YNR044W,4932.YNR076W,4932.YOL132W,4932.YOL155C	LDS1,PHO11,TIP1,PHO5,FIG2,DIA3,SPR28,PAU5,AGA2,SPR3,BAR1,PRY3,PIR3,FLO10,YLR042C,YPS3,NCW2,AGA1,PAU6,GAS4,HPF1
GO:0031225	Anchored component of membrane	13	65	0.57	0.33	0.0379	4932.YAR066W,4932.YBR067C,4932.YCR089W,4932.YHR126C,4932.YIR019C,4932.YJL078C,4932.YKR102W,4932.YLR042C,4932.YLR121C,4932.YLR194C,4932.YNR044W,4932.YOL132W,4932.YOL155C	YAR066W,TIP1,FIG2,ANS1,FLO11,PRY3,FLO10,YLR042C,YPS3,NCW2,AGA1,GAS4,HPF1
GO:0071944	Cell periphery	70	830	0.19	0.28	0.0379	4932.YAL018C,4932.YAR066W,4932.YAR071W,4932.YBR067C,4932.YBR093C,4932.YBR180W,4932.YBR295W,4932.YCL027W,4932.YCR038C,4932.YCR089W,4932.YCR094W,4932.YDL019C,4932.YDL024C,4932.YDR218C,4932.YDR388W,4932.YER071C,4932.YER123W,4932.YER145C,4932.YFL011W,4932.YFL020C,4932.YFL047W,4932.YFL054C,4932.YGL032C,4932.YGL160W,4932.YGL255W,4932.YGR032W,4932.YGR059W,4932.YGR289C,4932.YHL044W,4932.YHR126C,4932.YIL0…	LDS1,YAR066W,PHO11,TIP1,PHO5,DTR1,PCA1,FUS1,BUD5,FIG2,CDC50,OSH2,DIA3,SPR28,RVS167,TDA2,YCK3,FTR1,HXT10,PAU5,RGD2,AQY3,AGA2,AIM14,ZRT1,GSC2,SPR3,MAL11,YHL044W,ANS1,BAR1,QDR1,FLO11,DAL4,BBC1,PRY3,PIR3,STE3,FRE2,PTR2,FLO10,GEX2,YLR042C,GAL2,YPS3,MMR1,NCW2,ENT2,MSC3,THI7,PEX30,BUD8,SST2,PRM6,ADE17,YMR147W,FET4,PRM1,AGA1,HXT17,PAU6,GAS4,FRE7,HPF1,NRT1,THI72,MCH5,SSU1,YPR071W,OPT2

### Sheet: H3WT vs Rap
#term ID	term description	observed gene count	background gene count	strength	signal	false discovery rate	matching proteins in your network (IDs)	matching proteins in your network (labels)
GO:0030684	Preribosome	26	170	0.95	2.01	7.28e-14	4932.YAL059W,4932.YBR267W,4932.YCL054W,4932.YDL153C,4932.YDR083W,4932.YDR101C,4932.YDR299W,4932.YDR496C,4932.YER006W,4932.YGR128C,4932.YGR145W,4932.YHR169W,4932.YHR196W,4932.YKL009W,4932.YKL143W,4932.YLL011W,4932.YLR009W,4932.YMR229C,4932.YMR290C,4932.YNL075W,4932.YOL077C,4932.YOR004W,4932.YOR287C,4932.YOR294W,4932.YPL093W,4932.YPL266W	ECM1,REI1,SPB1,SAS10,RRP8,ARX1,BFR2,PUF6,NUG1,UTP8,ENP2,DBP8,UTP9,MRT4,LTV1,SOF1,RLP24,RRP5,HAS1,IMP4,BRX1,UTP23,RRP36,RRS1,NOG1,DIM1
GO:0005730	Nucleolus	30	295	0.77	1.53	2.77e-12	4932.YAL059W,4932.YCL054W,4932.YDL153C,4932.YDR083W,4932.YDR101C,4932.YDR299W,4932.YDR496C,4932.YER006W,4932.YGR128C,4932.YGR145W,4932.YGR159C,4932.YHR169W,4932.YHR196W,4932.YIL096C,4932.YKL009W,4932.YKL021C,4932.YKL078W,4932.YLL011W,4932.YLR009W,4932.YLR276C,4932.YMR229C,4932.YMR290C,4932.YNL075W,4932.YOL077C,4932.YOL080C,4932.YOR004W,4932.YOR287C,4932.YOR294W,4932.YPL093W,4932.YPL266W	ECM1,SPB1,SAS10,RRP8,ARX1,BFR2,PUF6,NUG1,UTP8,ENP2,NSR1,DBP8,UTP9,BMT5,MRT4,MAK11,DHR2,SOF1,RLP24,DBP9,RRP5,HAS1,IMP4,BRX1,REX4,UTP23,RRP36,RRS1,NOG1,DIM1
GO:0031981	Nuclear lumen	37	636	0.53	0.96	7.94e-09	4932.YAL059W,4932.YBL054W,4932.YCL054W,4932.YDL153C,4932.YDR075W,4932.YDR083W,4932.YDR101C,4932.YDR299W,4932.YDR496C,4932.YER006W,4932.YGR128C,4932.YGR145W,4932.YGR159C,4932.YHR169W,4932.YHR170W,4932.YHR196W,4932.YHR197W,4932.YIL096C,4932.YKL009W,4932.YKL021C,4932.YKL078W,4932.YLL011W,4932.YLR009W,4932.YLR276C,4932.YMR229C,4932.YMR290C,4932.YNL075W,4932.YNL182C,4932.YOL077C,4932.YOL080C,4932.YOR0…	ECM1,TOD6,SPB1,SAS10,PPH3,RRP8,ARX1,BFR2,PUF6,NUG1,UTP8,ENP2,NSR1,DBP8,NMD3,UTP9,RIX1,BMT5,MRT4,MAK11,DHR2,SOF1,RLP24,DBP9,RRP5,HAS1,IMP4,IPI3,BRX1,REX4,UTP23,RRP36,RRS1,HAT1,NOG1,RSA1,DIM1
GO:0030687	Preribosome, large subunit precursor	12	61	1.06	1.36	5.81e-07	4932.YAL059W,4932.YBR267W,4932.YCL054W,4932.YDR101C,4932.YDR496C,4932.YER006W,4932.YKL009W,4932.YLR009W,4932.YMR290C,4932.YOL077C,4932.YOR294W,4932.YPL093W	ECM1,REI1,SPB1,ARX1,PUF6,NUG1,MRT4,RLP24,HAS1,BRX1,RRS1,NOG1
GO:0070013	Intracellular organelle lumen	42	994	0.39	0.68	2.18e-06	4932.YAL059W,4932.YBL054W,4932.YBR269C,4932.YCL054W,4932.YDL153C,4932.YDR075W,4932.YDR083W,4932.YDR101C,4932.YDR299W,4932.YDR496C,4932.YER006W,4932.YGR128C,4932.YGR145W,4932.YGR159C,4932.YHR169W,4932.YHR170W,4932.YHR196W,4932.YHR197W,4932.YIL096C,4932.YKL009W,4932.YKL021C,4932.YKL078W,4932.YLL011W,4932.YLR009W,4932.YLR276C,4932.YLR304C,4932.YMR229C,4932.YMR290C,4932.YNL037C,4932.YNL075W,4932.YNL1…	ECM1,TOD6,SDH8,SPB1,SAS10,PPH3,RRP8,ARX1,BFR2,PUF6,NUG1,UTP8,ENP2,NSR1,DBP8,NMD3,UTP9,RIX1,BMT5,MRT4,MAK11,DHR2,SOF1,RLP24,DBP9,ACO1,RRP5,HAS1,IDH1,IMP4,IPI3,CIT1,BRX1,REX4,UTP23,IDH2,RRP36,RRS1,HAT1,NOG1,RSA1,DIM1
GO:0030686	90S preribosome	12	92	0.88	1	1.77e-05	4932.YDR083W,4932.YDR299W,4932.YGR128C,4932.YGR145W,4932.YHR169W,4932.YHR196W,4932.YLL011W,4932.YMR229C,4932.YMR290C,4932.YNL075W,4932.YOR287C,4932.YPL266W	RRP8,BFR2,UTP8,ENP2,DBP8,UTP9,SOF1,RRP5,HAS1,IMP4,RRP36,DIM1
GO:1990904	Ribonucleoprotein complex	28	557	0.47	0.68	2.79e-05	4932.YAL059W,4932.YBR267W,4932.YCL054W,4932.YCR020C-A,4932.YDL153C,4932.YDR083W,4932.YDR101C,4932.YDR299W,4932.YDR496C,4932.YER006W,4932.YGR128C,4932.YGR145W,4932.YHR169W,4932.YHR196W,4932.YKL009W,4932.YKL143W,4932.YLL011W,4932.YLR009W,4932.YMR229C,4932.YMR290C,4932.YNL075W,4932.YNL112W,4932.YOL077C,4932.YOR004W,4932.YOR287C,4932.YOR294W,4932.YPL093W,4932.YPL266W	ECM1,REI1,SPB1,MAK31,SAS10,RRP8,ARX1,BFR2,PUF6,NUG1,UTP8,ENP2,DBP8,UTP9,MRT4,LTV1,SOF1,RLP24,RRP5,HAS1,IMP4,DBP2,BRX1,UTP23,RRP36,RRS1,NOG1,DIM1
GO:0032040	Small-subunit processome	9	53	1	0.95	7.9e-05	4932.YDL153C,4932.YDR299W,4932.YGR128C,4932.YGR145W,4932.YHR196W,4932.YLL011W,4932.YMR229C,4932.YNL075W,4932.YOR004W	SAS10,BFR2,UTP8,ENP2,UTP9,SOF1,RRP5,IMP4,UTP23

### Sheet: H3K37A vs Rap
#term ID	term description	observed gene count	background gene count	strength	signal	false discovery rate	matching proteins in your network (IDs)	matching proteins in your network (labels)
GO:0005737	Cytoplasm	471	4376	0.06	0.45	0.0001	4932.YAL005C,4932.YAL017W,4932.YAL028W,4932.YAL030W,4932.YAL060W,4932.YAL061W,4932.YAR027W,4932.YBL015W,4932.YBL018C,4932.YBL038W,4932.YBL045C,4932.YBL054W,4932.YBL072C,4932.YBL075C,4932.YBL078C,4932.YBL102W,4932.YBR001C,4932.YBR018C,4932.YBR026C,4932.YBR030W,4932.YBR037C,4932.YBR046C,4932.YBR052C,4932.YBR054W,4932.YBR056W,4932.YBR071W,4932.YBR072W,4932.YBR085C-A,4932.YBR096W,4932.YBR117C,4932.YB…	SSA1,PSK1,FRT2,SNC1,BDH1,BDH2,UIP3,ACH1,POP8,MRPL16,COR1,TOD6,RPS8A,SSA3,ATG8,SFT2,NTH2,GAL7,ETR1,RKM3,SCO1,ZTA1,RFS1,YRO2,YBR056W,YBR071W,HSP26,YBR085C-A,YBR096W,TKL2,CBP6,TPS1,AGP2,YBR138C,YBR139W,RTC2,ARA1,SSE2,YPC1,LDH1,SDS24,PCS60,OM14,ENP1,HIS7,REI1,SDH8,SAF1,AGP1,GLK1,YCL042W,CIT2,ADP1,BUD23,CTR86,YCR061W,ATG15,CPR4,KIN82,YCR100C,GPM2,GPD1,ARP2,SYO1,YET3,UBX3,TMA17,YDL124W,STF1,INH1,YDL199…
GO:1990204	Oxidoreductase complex	20	42	0.71	0.82	0.0001	4932.YBL045C,4932.YDL022W,4932.YDR019C,4932.YDR178W,4932.YDR529C,4932.YEL024W,4932.YER145C,4932.YFR049W,4932.YGR183C,4932.YHR001W-A,4932.YIL155C,4932.YKL141W,4932.YKL148C,4932.YLL041C,4932.YMR058W,4932.YMR189W,4932.YNL037C,4932.YOR065W,4932.YOR136W,4932.YPL017C	COR1,GPD1,GCV1,SDH4,QCR7,RIP1,FTR1,YMR31,QCR9,QCR10,GUT2,SDH3,SDH1,SDH2,FET3,GCV2,IDH1,CYT1,IDH2,IRC15
GO:0005622	Intracellular anatomical structure	535	5190	0.04	0.42	0.00025	4932.YAL005C,4932.YAL017W,4932.YAL028W,4932.YAL030W,4932.YAL060W,4932.YAL061W,4932.YAR027W,4932.YBL015W,4932.YBL018C,4932.YBL038W,4932.YBL045C,4932.YBL054W,4932.YBL072C,4932.YBL075C,4932.YBL078C,4932.YBL102W,4932.YBR001C,4932.YBR018C,4932.YBR026C,4932.YBR030W,4932.YBR034C,4932.YBR037C,4932.YBR046C,4932.YBR052C,4932.YBR054W,4932.YBR055C,4932.YBR056W,4932.YBR071W,4932.YBR072W,4932.YBR085C-A,4932.YB…	SSA1,PSK1,FRT2,SNC1,BDH1,BDH2,UIP3,ACH1,POP8,MRPL16,COR1,TOD6,RPS8A,SSA3,ATG8,SFT2,NTH2,GAL7,ETR1,RKM3,HMT1,SCO1,ZTA1,RFS1,YRO2,PRP6,YBR056W,YBR071W,HSP26,YBR085C-A,YBR096W,TKL2,CBP6,TPS1,AGP2,YBR138C,YBR139W,BMT2,RTC2,ARA1,SSE2,YPC1,LDH1,SDS24,PCS60,OM14,ENP1,HIS7,REI1,SDH8,SAF1,AGP1,RRP7,GLK1,YCL042W,CIT2,ADP1,BUD23,CTR86,YCR061W,ATG15,CPR4,KIN82,YCR100C,GPM2,GPD1,ARP2,DBP10,SYO1,YET3,UBX3,TMA1…
GO:0110165	Cellular anatomical entity	557	5473	0.04	0.42	0.00025	4932.YAL005C,4932.YAL017W,4932.YAL028W,4932.YAL030W,4932.YAL060W,4932.YAL061W,4932.YAR027W,4932.YBL015W,4932.YBL018C,4932.YBL038W,4932.YBL045C,4932.YBL054W,4932.YBL072C,4932.YBL075C,4932.YBL078C,4932.YBL102W,4932.YBR001C,4932.YBR018C,4932.YBR026C,4932.YBR030W,4932.YBR034C,4932.YBR037C,4932.YBR046C,4932.YBR052C,4932.YBR054W,4932.YBR055C,4932.YBR056W,4932.YBR071W,4932.YBR072W,4932.YBR085C-A,4932.YB…	SSA1,PSK1,FRT2,SNC1,BDH1,BDH2,UIP3,ACH1,POP8,MRPL16,COR1,TOD6,RPS8A,SSA3,ATG8,SFT2,NTH2,GAL7,ETR1,RKM3,HMT1,SCO1,ZTA1,RFS1,YRO2,PRP6,YBR056W,YBR071W,HSP26,YBR085C-A,YBR096W,TKL2,CBP6,TPS1,AGP2,YBR138C,YBR139W,BMT2,RTC2,ARA1,SSE2,YPC1,LDH1,SDS24,PCS60,OM14,ENP1,HIS7,REI1,SDH8,SAF1,AGP1,RRP7,GLK1,YCL042W,CIT2,ADP1,BUD23,CTR86,YCR061W,ATG15,CPR4,KIN82,YCR100C,GPM2,GPD1,RTK1,ARP2,DBP10,PRM7,SYO1,YET3…
GO:0098803	Respiratory chain complex	16	35	0.69	0.69	0.0006	4932.YBL045C,4932.YDR119W-A,4932.YDR178W,4932.YDR529C,4932.YEL024W,4932.YGL187C,4932.YGL191W,4932.YGR183C,4932.YHR001W-A,4932.YIL111W,4932.YKL141W,4932.YKL148C,4932.YLL041C,4932.YLR395C,4932.YMR256C,4932.YOR065W	COR1,COX26,SDH4,QCR7,RIP1,COX4,COX13,QCR9,QCR10,COX5B,SDH3,SDH1,SDH2,COX8,COX7,CYT1
GO:0005746	Mitochondrial respirasome	16	36	0.68	0.68	0.00066	4932.YBL045C,4932.YDR119W-A,4932.YDR178W,4932.YDR529C,4932.YEL024W,4932.YGL187C,4932.YGL191W,4932.YGR183C,4932.YHR001W-A,4932.YIL111W,4932.YKL141W,4932.YKL148C,4932.YLL041C,4932.YLR395C,4932.YMR256C,4932.YOR065W	COR1,COX26,SDH4,QCR7,RIP1,COX4,COX13,QCR9,QCR10,COX5B,SDH3,SDH1,SDH2,COX8,COX7,CYT1
GO:0070469	Respirasome	17	41	0.65	0.67	0.00066	4932.YBL045C,4932.YDR119W-A,4932.YDR178W,4932.YDR529C,4932.YEL024W,4932.YEL039C,4932.YGL187C,4932.YGL191W,4932.YGR183C,4932.YHR001W-A,4932.YIL111W,4932.YKL141W,4932.YKL148C,4932.YLL041C,4932.YLR395C,4932.YMR256C,4932.YOR065W	COR1,COX26,SDH4,QCR7,RIP1,CYC7,COX4,COX13,QCR9,QCR10,COX5B,SDH3,SDH1,SDH2,COX8,COX7,CYT1
GO:0005730	Nucleolus	52	295	0.27	0.42	0.0048	4932.YBL018C,4932.YBR141C,4932.YBR247C,4932.YCL031C,4932.YCR047C,4932.YDL031W,4932.YDL213C,4932.YDR045C,4932.YDR280W,4932.YDR312W,4932.YDR398W,4932.YDR412W,4932.YDR478W,4932.YER002W,4932.YER035W,4932.YFL002C,4932.YGL111W,4932.YGR095C,4932.YGR251W,4932.YHR069C,4932.YHR072W-A,4932.YHR088W,4932.YHR169W,4932.YIL019W,4932.YIL079C,4932.YIL096C,4932.YJL010C,4932.YJL025W,4932.YKL082C,4932.YLL035W,4932.YL…	POP8,BMT2,ENP1,RRP7,BUD23,DBP10,NOP6,RPC11,RRP45,SSF2,UTP5,RRP17,SNM1,NOP16,EDC2,SPB4,NSA1,RRP46,NOP19,RRP4,NOP10,RPF1,DBP8,FAF1,AIR1,BMT5,NOP9,RRN7,RRP14,GRC3,NOC3,FYV7,IFH1,DBP9,BUD22,RCM1,RPC19,NOP13,POP1,JJJ1,TRF5,KRI1,TRM112,DIS3,RRP40,UTP23,NOB1,RIO1,PNO1,NOP53,RRP15,JIP5
GO:0005739	Mitochondrion	154	1196	0.14	0.37	0.0048	4932.YBL015W,4932.YBL038W,4932.YBL045C,4932.YBR001C,4932.YBR026C,4932.YBR037C,4932.YBR054W,4932.YBR056W,4932.YBR072W,4932.YBR120C,4932.YBR147W,4932.YBR204C,4932.YBR230C,4932.YBR269C,4932.YCL040W,4932.YCR005C,4932.YDL022W,4932.YDL130W-A,4932.YDL181W,4932.YDL222C,4932.YDR019C,4932.YDR032C,4932.YDR070C,4932.YDR074W,4932.YDR077W,4932.YDR119W-A,4932.YDR178W,4932.YDR204W,4932.YDR258C,4932.YDR263C,4932.…	ACH1,MRPL16,COR1,NTH2,ETR1,SCO1,YRO2,YBR056W,HSP26,CBP6,RTC2,LDH1,OM14,SDH8,GLK1,CIT2,GPD1,STF1,INH1,FMP45,GCV1,PST2,FMP16,TPS2,SED1,COX26,SDH4,COQ4,HSP78,DIN7,TIM11,HXT7,SDH6,GRX2,YDR514C,EMI2,QCR7,RIP1,CYC7,DLD3,ZRG8,PIC2,COX15,HXT10,MDJ1,AGX1,LSB3,YMR31,HXK1,GUP1,VPS73,COX4,COX13,NCS6,SAP4,YGL230C,STF2,CTT1,QCR9,MPC3,LSC2,COQ6,AIM17,QCR10,SOD2,LAM4,ATG7,YIA6,YIL055C,FIS1,COX5B,AYR1,OM45,GUT2,T…
GO:0070069	Cytochrome complex	12	28	0.66	0.47	0.0086	4932.YBL045C,4932.YDR119W-A,4932.YDR529C,4932.YEL024W,4932.YGL187C,4932.YGL191W,4932.YGR183C,4932.YHR001W-A,4932.YIL111W,4932.YLR395C,4932.YMR256C,4932.YOR065W	COR1,COX26,QCR7,RIP1,COX4,COX13,QCR9,QCR10,COX5B,COX8,COX7,CYT1

### Sheet: H3WT vs H3K37A+rap
#term ID	term description	observed gene count	background gene count	strength	signal	false discovery rate	matching proteins in your network (IDs)	matching proteins in your network (labels)
GO:0110165	Cellular anatomical entity	942	5473	0.04	0.56	4.77e-08	4932.Q0050,4932.Q0055,4932.Q0065,4932.YAL005C,4932.YAL028W,4932.YAL029C,4932.YAL034C,4932.YAL049C,4932.YAL053W,4932.YAL058W,4932.YAL060W,4932.YAL061W,4932.YAL063C,4932.YAR014C,4932.YAR050W,4932.YAR066W,4932.YBL002W,4932.YBL009W,4932.YBL014C,4932.YBL015W,4932.YBL016W,4932.YBL052C,4932.YBL054W,4932.YBL055C,4932.YBL067C,4932.YBL071W-A,4932.YBL078C,4932.YBL084C,4932.YBL098W,4932.YBR010W,4932.YBR030W,…	AI1,AI2,AI4,SSA1,FRT2,MYO4,FUN19,AIM2,FLC2,CNE1,BDH1,BDH2,FLO9,BUD14,FLO1,YAR066W,HTB2,ALK2,RRN6,ACH1,FUS3,SAS3,TOD6,YBL055C,UBP13,KTI11,ATG8,CDC27,BNA4,HHT1,RKM3,FIG1,GIP1,REB1,RFS1,PRP6,YBR056W,ORC2,TRM7,TIP1,YBR071W,TEC1,YBR085C-A,RFC5,PHO5,PBY1,AIM3,CYC8,PTC4,TPS1,AGP2,CKS1,YBR139W,BMT2,RTC2,AMN1,EXO5,SSE2,EHT1,DTR1,YPC1,NTC20,TAF5,MCM7,KTR3,AME1,SDS24,OM14,ERT1,ISW1,ENP1,TRS20,POP4,TAE1,REI1…
GO:0005634	Nucleus	457	2300	0.1	0.55	7.11e-06	4932.YAL005C,4932.YAL034C,4932.YAL061W,4932.YAR014C,4932.YBL002W,4932.YBL009W,4932.YBL014C,4932.YBL016W,4932.YBL052C,4932.YBL054W,4932.YBL067C,4932.YBL071W-A,4932.YBL084C,4932.YBR010W,4932.YBR030W,4932.YBR049C,4932.YBR055C,4932.YBR060C,4932.YBR083W,4932.YBR085C-A,4932.YBR087W,4932.YBR112C,4932.YBR135W,4932.YBR141C,4932.YBR158W,4932.YBR163W,4932.YBR169C,4932.YBR188C,4932.YBR198C,4932.YBR202W,4932.…	SSA1,FUN19,BDH2,BUD14,HTB2,ALK2,RRN6,FUS3,SAS3,TOD6,UBP13,KTI11,CDC27,HHT1,RKM3,REB1,PRP6,ORC2,TEC1,YBR085C-A,RFC5,CYC8,CKS1,BMT2,AMN1,EXO5,SSE2,NTC20,TAF5,MCM7,KTR3,AME1,SDS24,ERT1,ISW1,ENP1,TRS20,POP4,MAL33,GBP2,FRM2,BIK1,RRP7,KAR4,RRP43,BUD23,YCR051W,THR4,CTR86,YIH1,YCR090C,KIN82,RDS1,PTC1,GPD1,DBP10,PUS9,SIR2,STP4,SYO1,LUC7,ASM4,TMA17,IWR1,UBP1,YDL129W,AIR2,RBS1,RTN2,HEM3,CWC2,NOP6,HO,SOK1,DA…
GO:0005622	Intracellular anatomical structure	883	5190	0.03	0.42	0.00048	4932.Q0050,4932.Q0055,4932.Q0065,4932.YAL005C,4932.YAL028W,4932.YAL029C,4932.YAL034C,4932.YAL049C,4932.YAL053W,4932.YAL058W,4932.YAL060W,4932.YAL061W,4932.YAR014C,4932.YBL002W,4932.YBL009W,4932.YBL014C,4932.YBL015W,4932.YBL016W,4932.YBL052C,4932.YBL054W,4932.YBL055C,4932.YBL067C,4932.YBL071W-A,4932.YBL078C,4932.YBL084C,4932.YBL098W,4932.YBR010W,4932.YBR030W,4932.YBR040W,4932.YBR045C,4932.YBR049C,…	AI1,AI2,AI4,SSA1,FRT2,MYO4,FUN19,AIM2,FLC2,CNE1,BDH1,BDH2,BUD14,HTB2,ALK2,RRN6,ACH1,FUS3,SAS3,TOD6,YBL055C,UBP13,KTI11,ATG8,CDC27,BNA4,HHT1,RKM3,FIG1,GIP1,REB1,RFS1,PRP6,YBR056W,ORC2,TRM7,TIP1,YBR071W,TEC1,YBR085C-A,RFC5,PBY1,AIM3,CYC8,PTC4,TPS1,AGP2,CKS1,YBR139W,BMT2,RTC2,AMN1,EXO5,SSE2,EHT1,YPC1,NTC20,TAF5,MCM7,KTR3,AME1,SDS24,OM14,ERT1,ISW1,ENP1,TRS20,POP4,TAE1,REI1,SAF1,YBR284W,YBR287W,PCA1,M…
GO:0005730	Nucleolus	75	295	0.21	0.27	0.0482	4932.YBL014C,4932.YBR141C,4932.YBR245C,4932.YBR247C,4932.YBR257W,4932.YCL031C,4932.YCR035C,4932.YCR047C,4932.YDL031W,4932.YDL042C,4932.YDL175C,4932.YDL213C,4932.YDR280W,4932.YDR312W,4932.YDR365C,4932.YDR398W,4932.YDR412W,4932.YDR478W,4932.YER082C,4932.YER126C,4932.YER127W,4932.YFL002C,4932.YGL070C,4932.YGL111W,4932.YGR095C,4932.YGR251W,4932.YGR285C,4932.YHR062C,4932.YHR069C,4932.YHR088W,4932.YHR1…	RRN6,BMT2,ISW1,ENP1,POP4,RRP7,RRP43,BUD23,DBP10,SIR2,AIR2,NOP6,RRP45,SSF2,ESF1,UTP5,RRP17,SNM1,UTP7,NSA2,LCP5,SPB4,RPB9,NSA1,RRP46,NOP19,ZUO1,RPP1,RRP4,RPF1,DBP8,FAF1,AIR1,BMT5,RPR2,NOP9,RRN7,MTR4,MPP10,MAK11,DHR2,RRN3,TOF2,SRP40,RIX7,NOC3,IFH1,DBP9,SGD1,FPR3,BUD22,TMA23,RCM1,RPC19,NOP13,POP1,CSL4,TRF5,KRI1,DBP6,TRM112,DIS3,PAP2,RRP40,UTP23,NOB1,RIO1,PNO1,ULS1,UAF30,TGS1,SRP72,SRP68,FHL1,JIP5

### Sheet: H3WT+Rap vs H3K37A+rap
#term ID	term description	observed gene count	background gene count	strength	signal	false discovery rate	matching proteins in your network (IDs)	matching proteins in your network (labels)
GO:0071944	Cell periphery	109	830	0.18	0.32	0.0191	4932.YAR050W,4932.YBL069W,4932.YBR040W,4932.YBR067C,4932.YBR093C,4932.YBR132C,4932.YBR295W,4932.YCL014W,4932.YCL025C,4932.YCL027W,4932.YCL040W,4932.YCL058C,4932.YCR037C,4932.YCR089W,4932.YCR091W,4932.YDL012C,4932.YDL204W,4932.YDL222C,4932.YDL223C,4932.YDL245C,4932.YDR055W,4932.YDR077W,4932.YDR160W,4932.YDR342C,4932.YDR388W,4932.YDR406W,4932.YDR477W,4932.YEL043W,4932.YEL065W,4932.YER060W,4932.YER1…	FLO1,AST1,FIG1,TIP1,PHO5,AGP2,PCA1,BUD3,AGP1,FUS1,GLK1,FYV5,PHO87,FIG2,KIN82,YDL012C,RTN2,FMP45,HBT1,HXT15,PST1,SED1,SSY1,HXT7,RVS167,PDR15,SNF1,YEL043W,SIT1,FCY21,PEA2,HSP12,AQY3,AGA2,ZRT1,GSC2,ART5,YPP1,RTA1,BGL2,DUR3,YHL044W,YHK8,HXT1,HXT5,SKG6,RTT107,DAL4,YPS6,SFH5,HSP150,BUD4,UGP1,CWP1,HSL1,PIR3,FRE2,GAP1,NAP1,PTR2,FLO10,PSR1,SPA2,FPS1,YCT1,YLR042C,SUL2,MMR1,NCW2,GAS2,BUD8,CTR3,YML003W,PRM6,…
